# Punctuated loci on chromosome IV determine natural variation in Orsay virus susceptibility of *Caenorhabditis elegans* strains Bristol N2 and Hawaiian CB4856

**DOI:** 10.1101/2020.10.30.361683

**Authors:** Mark G. Sterken, Lisa van Sluijs, Yiru A. Wang, Wannisa Ritmahan, Mitra L. Gultom, Joost A.G. Riksen, Rita J.M. Volkers, L. Basten Snoek, Gorben P. Pijlman, Jan E. Kammenga

## Abstract

Host-pathogen interactions play a major role in evolutionary selection and shape natural genetic variation. The genetically distinct *Caenorhabditis elegans* strains, Bristol N2 and Hawaiian CB4856, are differentially susceptible to the Orsay virus (OrV). Here we report the dissection of the genetic architecture of susceptibility to OrV infection. We compare OrV infection in the relatively resistant wild-type CB4856 strain to the more susceptible canonical N2 strain. To gain insight into the genetic architecture of viral susceptibility, 52 fully sequenced recombinant inbred lines (CB4856 x N2 RILs) were exposed to OrV. This led to the identification of two loci on chromosome IV associated with OrV resistance. To verify the two loci and gain additional insight into the genetic architecture controlling virus infection, introgression lines (ILs) that together cover chromosome IV, were exposed to OrV. Of the 27 ILs used, 17 had an CB4856 introgression in an N2 background and 10 had an N2 introgression in a CB4856 background. Infection of the ILs confirmed and fine-mapped the locus underlying variation in OrV susceptibility and we found that a single nucleotide polymorphism in *cul-6* contributes to the difference in OrV susceptibility between N2 and CB4856. An allele swap experiment showed the strain CB4856 became more susceptible by having an N2 *cul-6* allele, although having the CB4856 *cul-6* allele did not increase resistance in N2. Additionally, we found that multiple strains with non-overlapping introgressions showed a distinct infection phenotype from the parental strain, indicating that there are punctuated locations on chromosome IV determining OrV susceptibility. Thus, our findings reveal the genetic complexity of OrV susceptibility in *C. elegans* and suggest that viral susceptibility is governed by multiple genes.
