## Supplementary Table S1 for "Punctuated loci on chromosome IV determine natural variation in Orsay virus susceptibility of *Caenorhabditis elegans* strains Bristol N2 and Hawaiian CB4856"

Strain	Strain_alternative_name	Strain_type	Chromosome	Genotype	Position_start	Position_end
CB4856	cb4856	WT	I	CB4856	1	15072434
CB4856	cb4856	WT	II	CB4856	1	15279421
CB4856	cb4856	WT	III	CB4856	1	13783801
CB4856	cb4856	WT	IV	CB4856	1	17493829
CB4856	cb4856	WT	V	CB4856	1	20924180
CB4856	cb4856	WT	X	CB4856	1	17718942
CB4856	cb4856	WT	MtDNA	CB4856	1	13794
WN245	ewir045	IL_N2	I	N2	1	15072434
WN245	ewir045	IL_N2	II	N2	1	15279421
WN245	ewir045	IL_N2	III	N2	1	13783801
WN245	ewir045	IL_N2	IV	N2	1	168000
WN245	ewir045	IL_N2	IV	CB4856	168001	2272000
WN245	ewir045	IL_N2	IV	N2	2272001	17493829
WN245	ewir045	IL_N2	V	N2	1	20924180
WN245	ewir045	IL_N2	X	N2	1	17718942
WN245	ewir045	IL_N2	MtDNA	N2	1	13794
WN246	ewir046	IL_N2	I	N2	1	15072434
WN246	ewir046	IL_N2	II	N2	1	15279421
WN246	ewir046	IL_N2	III	N2	1	13783801
WN246	ewir046	IL_N2	IV	N2	1	524000
WN246	ewir046	IL_N2	IV	CB4856	524001	2740000
WN246	ewir046	IL_N2	IV	N2	2740001	17493829
WN246	ewir046	IL_N2	V	N2	1	20924180
WN246	ewir046	IL_N2	X	N2	1	17718942
WN246	ewir046	IL_N2	MtDNA	N2	1	13794
WN247	ewir047	IL_N2	I	N2	1	15072434
WN247	ewir047	IL_N2	II	N2	1	15279421
WN247	ewir047	IL_N2	III	N2	1	13783801
WN247	ewir047	IL_N2	IV	CB4856	1	3476000
WN247	ewir047	IL_N2	IV	N2	3476001	17493829
WN247	ewir047	IL_N2	V	N2	1	20924180
WN247	ewir047	IL_N2	X	N2	1	17718942
WN247	ewir047	IL_N2	MtDNA	N2	1	13794
WN248	ewir048	IL_N2	I	N2	1	15072434
WN248	ewir048	IL_N2	II	N2	1	15279421
WN248	ewir048	IL_N2	III	N2	1	13783801
WN248	ewir048	IL_N2	IV	N2	1	1164000
WN248	ewir048	IL_N2	IV	CB4856	1164001	3485000
WN248	ewir048	IL_N2	IV	N2	3485001	17493829
WN248	ewir048	IL_N2	V	N2	1	20924180
WN248	ewir048	IL_N2	X	N2	1	17718942
WN248	ewir048	IL_N2	MtDNA	N2	1	13794
WN249	ewir049	IL_N2	I	N2	1	15072434
WN249	ewir049	IL_N2	II	N2	1	15279421
WN249	ewir049	IL_N2	III	N2	1	13783801
WN249	ewir049	IL_N2	IV	N2	1	2030000
WN249	ewir049	IL_N2	IV	CB4856	2030001	3482000
WN249	ewir049	IL_N2	IV	N2	3482001	17493829
WN249	ewir049	IL_N2	V	N2	1	20924180
WN249	ewir049	IL_N2	X	N2	1	17718942
WN249	ewir049	IL_N2	MtDNA	N2	1	13794
WN250	ewir050	IL_N2	I	N2	1	15072434
WN250	ewir050	IL_N2	II	N2	1	15279421
WN250	ewir050	IL_N2	III	N2	1	13783801
WN250	ewir050	IL_N2	IV	N2	1	2272000
WN250	ewir050	IL_N2	IV	CB4856	2272001	4403000
WN250	ewir050	IL_N2	IV	N2	4403001	17493829
WN250	ewir050	IL_N2	V	N2	1	20924180
WN250	ewir050	IL_N2	X	N2	1	17718942
WN250	ewir050	IL_N2	MtDNA	N2	1	13794
WN251	ewir051	IL_N2	I	N2	1	15072434
WN251	ewir051	IL_N2	II	N2	1	15279421
WN251	ewir051	IL_N2	III	N2	1	13783801
WN251	ewir051	IL_N2	IV	N2	1	1418000
WN251	ewir051	IL_N2	IV	CB4856	1418001	6458000
WN251	ewir051	IL_N2	IV	N2	6458001	17493829
WN251	ewir051	IL_N2	V	N2	1	20924180
WN251	ewir051	IL_N2	X	N2	1	17718942
WN251	ewir051	IL_N2	MtDNA	N2	1	13794
WN252	ewir052	IL_N2	I	N2	1	15072434
WN252	ewir052	IL_N2	II	N2	1	15279421
WN252	ewir052	IL_N2	III	N2	1	13783801
WN252	ewir052	IL_N2	IV	N2	1	1418000
WN252	ewir052	IL_N2	IV	CB4856	1418001	13347000
WN252	ewir052	IL_N2	IV	N2	13347001	17493829
WN252	ewir052	IL_N2	V	N2	1	20924180
WN252	ewir052	IL_N2	X	N2	1	17718942
WN252	ewir052	IL_N2	MtDNA	N2	1	13794
WN253	ewir053	IL_N2	I	N2	1	15072434
WN253	ewir053	IL_N2	II	N2	1	15279421
WN253	ewir053	IL_N2	III	N2	1	13783801
WN253	ewir053	IL_N2	IV	N2	1	2489000
WN253	ewir053	IL_N2	IV	CB4856	2489001	3228000
WN253	ewir053	IL_N2	IV	N2	3228001	17493829
WN253	ewir053	IL_N2	V	N2	1	20924180
WN253	ewir053	IL_N2	X	N2	1	17718942
WN253	ewir053	IL_N2	MtDNA	N2	1	13794
WN254	ewir054	IL_N2	I	N2	1	15072434
WN254	ewir054	IL_N2	II	N2	1	15279421
WN254	ewir054	IL_N2	III	N2	1	13783801
WN254	ewir054	IL_N2	IV	N2	1	9068000
WN254	ewir054	IL_N2	IV	CB4856	9068001	13349000
WN254	ewir054	IL_N2	IV	N2	13349001	17493829
WN254	ewir054	IL_N2	V	N2	1	20924180
WN254	ewir054	IL_N2	X	N2	1	17718942
WN254	ewir054	IL_N2	MtDNA	N2	1	13794
WN255	ewir055	IL_N2	I	N2	1	15072434
WN255	ewir055	IL_N2	II	N2	1	15279421
WN255	ewir055	IL_N2	III	N2	1	13783801
WN255	ewir055	IL_N2	IV	N2	1	9845000
WN255	ewir055	IL_N2	IV	CB4856	9845001	13348000
WN255	ewir055	IL_N2	IV	N2	13348001	17493829
WN255	ewir055	IL_N2	V	N2	1	20924180
WN255	ewir055	IL_N2	X	N2	1	17718942
WN255	ewir055	IL_N2	MtDNA	N2	1	13794
WN256-2009	ewir056	IL_N2	I	N2	1	15072434
WN256-2009	ewir056	IL_N2	II	N2	1	15279421
WN256-2009	ewir056	IL_N2	III	N2	1	13783801
WN256-2009	ewir056	IL_N2	IV	N2	1	10122930
WN256-2009	ewir056	IL_N2	IV	CB4856	10909560	12748880
WN256-2009	ewir056	IL_N2	IV	N2	13667267	17493829
WN256-2009	ewir056	IL_N2	V	N2	1	20924180
WN256-2009	ewir056	IL_N2	X	N2	1	17718942
WN256-2009	ewir056	IL_N2	MtDNA	N2	1	13794
WN258	ewir058	IL_N2	I	N2	1	15072434
WN258	ewir058	IL_N2	II	N2	1	15279421
WN258	ewir058	IL_N2	III	N2	1	13783801
WN258	ewir058	IL_N2	IV	N2	1	10259000
WN258	ewir058	IL_N2	IV	CB4856	10259001	16248000
WN258	ewir058	IL_N2	IV	N2	16248001	17493829
WN258	ewir058	IL_N2	V	N2	1	20924180
WN258	ewir058	IL_N2	X	N2	1	17718942
WN258	ewir058	IL_N2	MtDNA	N2	1	13794
WN259	ewir059	IL_N2	I	N2	1	15072434
WN259	ewir059	IL_N2	II	N2	1	15279421
WN259	ewir059	IL_N2	III	N2	1	13783801
WN259	ewir059	IL_N2	IV	N2	1	12566000
WN259	ewir059	IL_N2	IV	CB4856	12566001	13260000
WN259	ewir059	IL_N2	IV	N2	13260001	17493829
WN259	ewir059	IL_N2	V	N2	1	20924180
WN259	ewir059	IL_N2	X	N2	1	17718942
WN259	ewir059	IL_N2	MtDNA	N2	1	13794
WN260	ewir060	IL_N2	I	N2	1	15072434
WN260	ewir060	IL_N2	II	N2	1	15279421
WN260	ewir060	IL_N2	III	N2	1	13783801
WN260	ewir060	IL_N2	IV	N2	1	12683000
WN260	ewir060	IL_N2	IV	CB4856	12683001	16599000
WN260	ewir060	IL_N2	IV	N2	16599001	17493829
WN260	ewir060	IL_N2	V	N2	1	20924180
WN260	ewir060	IL_N2	X	N2	1	17718942
WN260	ewir060	IL_N2	MtDNA	N2	1	13794
WN261	ewir061	IL_N2	I	N2	1	15072434
WN261	ewir061	IL_N2	II	N2	1	15279421
WN261	ewir061	IL_N2	III	N2	1	13783801
WN261	ewir061	IL_N2	IV	N2	1	12936000
WN261	ewir061	IL_N2	IV	CB4856	12936001	16118000
WN261	ewir061	IL_N2	IV	N2	16118001	17493829
WN261	ewir061	IL_N2	V	N2	1	20924180
WN261	ewir061	IL_N2	X	N2	1	17718942
WN261	ewir061	IL_N2	MtDNA	N2	1	13794
WN262	ewir062	IL_N2	I	N2	1	15072434
WN262	ewir062	IL_N2	II	N2	1	15279421
WN262	ewir062	IL_N2	III	N2	1	13783801
WN262	ewir062	IL_N2	IV	N2	1	13342000
WN262	ewir062	IL_N2	IV	CB4856	13342001	17493829
WN262	ewir062	IL_N2	V	N2	1	20924180
WN262	ewir062	IL_N2	X	N2	1	17718942
WN262	ewir062	IL_N2	MtDNA	CB4856	1	13794
WN263	ewir063	IL_N2	I	N2	1	15072434
WN263	ewir063	IL_N2	II	N2	1	15279421
WN263	ewir063	IL_N2	III	N2	1	13783801
WN263	ewir063	IL_N2	IV	N2	1	14566567
WN263	ewir063	IL_N2	IV	CB4856	14872329	17493829
WN263	ewir063	IL_N2	V	N2	1	20924180
WN263	ewir063	IL_N2	X	N2	1	17718942
WN263	ewir063	IL_N2	MtDNA	CB4856	1	13794
N2	n2	WT	I	N2	1	15072434
N2	n2	WT	II	N2	1	15279421
N2	n2	WT	III	N2	1	13783801
N2	n2	WT	IV	N2	1	17493829
N2	n2	WT	V	N2	1	20924180
N2	n2	WT	X	N2	1	17718942
N2	n2	WT	MtDNA	N2	1	13794
WN340	cbn074	IL_CB4856	I	CB4856	1	15072434
WN340	cbn074	IL_CB4856	II	CB4856	1	15279421
WN340	cbn074	IL_CB4856	III	CB4856	1	13783801
WN340	cbn074	IL_CB4856	IV	N2	1	2387000
WN340	cbn074	IL_CB4856	IV	CB4856	2387001	17493829
WN340	cbn074	IL_CB4856	V	CB4856	1	20924180
WN340	cbn074	IL_CB4856	X	CB4856	1	17718942
WN340	cbn074	IL_CB4856	MtDNA	CB4856	1	13794
WN343	cbn089	IL_CB4856	I	CB4856	1	15072434
WN343	cbn089	IL_CB4856	II	CB4856	1	15279421
WN343	cbn089	IL_CB4856	III	CB4856	1	13783801
WN343	cbn089	IL_CB4856	IV	N2	1	12774000
WN343	cbn089	IL_CB4856	IV	CB4856	12774001	17493829
WN343	cbn089	IL_CB4856	V	CB4856	1	20924180
WN343	cbn089	IL_CB4856	X	CB4856	1	17718942
WN343	cbn089	IL_CB4856	MtDNA	CB4856	1	13794
WN345	cbn079	IL_CB4856	I	CB4856	1	15072434
WN345	cbn079	IL_CB4856	II	CB4856	1	15279421
WN345	cbn079	IL_CB4856	III	CB4856	1	13783801
WN345	cbn079	IL_CB4856	IV	N2	1	13204000
WN345	cbn079	IL_CB4856	IV	CB4856	13204001	17493829
WN345	cbn079	IL_CB4856	V	CB4856	1	20924180
WN345	cbn079	IL_CB4856	X	CB4856	1	17718942
WN345	cbn079	IL_CB4856	MtDNA	CB4856	1	13794
WN346	cbn088	IL_CB4856	I	CB4856	1	15072434
WN346	cbn088	IL_CB4856	II	CB4856	1	15279421
WN346	cbn088	IL_CB4856	III	CB4856	1	13783801
WN346	cbn088	IL_CB4856	IV	CB4856	1	1763000
WN346	cbn088	IL_CB4856	IV	N2	1763001	3013000
WN346	cbn088	IL_CB4856	IV	CB4856	3013001	17493829
WN346	cbn088	IL_CB4856	V	CB4856	1	20924180
WN346	cbn088	IL_CB4856	X	CB4856	1	17718942
WN346	cbn088	IL_CB4856	MtDNA	CB4856	1	13794
WN348	cbn082	IL_CB4856	I	CB4856	1	15072434
WN348	cbn082	IL_CB4856	II	CB4856	1	15279421
WN348	cbn082	IL_CB4856	III	CB4856	1	13783801
WN348	cbn082	IL_CB4856	IV	CB4856	1	1900000
WN348	cbn082	IL_CB4856	IV	N2	1900001	3705000
WN348	cbn082	IL_CB4856	IV	CB4856	3705001	17493829
WN348	cbn082	IL_CB4856	V	CB4856	1	20924180
WN348	cbn082	IL_CB4856	X	CB4856	1	17718942
WN348	cbn082	IL_CB4856	MtDNA	CB4856	1	13794
WN350	cbn086	IL_CB4856	I	CB4856	1	15072434
WN350	cbn086	IL_CB4856	II	CB4856	1	15279421
WN350	cbn086	IL_CB4856	III	CB4856	1	13783801
WN350	cbn086	IL_CB4856	IV	CB4856	1	2355000
WN350	cbn086	IL_CB4856	IV	N2	2355001	3694000
WN350	cbn086	IL_CB4856	IV	CB4856	3694001	17493829
WN350	cbn086	IL_CB4856	V	CB4856	1	20924180
WN350	cbn086	IL_CB4856	X	CB4856	1	17718942
WN350	cbn086	IL_CB4856	MtDNA	CB4856	1	13794
WN353	cbn099	IL_CB4856	I	CB4856	1	15072434
WN353	cbn099	IL_CB4856	II	CB4856	1	15279421
WN353	cbn099	IL_CB4856	III	CB4856	1	13783801
WN353	cbn099	IL_CB4856	IV	CB4856	1	9235000
WN353	cbn099	IL_CB4856	IV	N2	9235001	13156000
WN353	cbn099	IL_CB4856	IV	CB4856	13156001	17493829
WN353	cbn099	IL_CB4856	V	CB4856	1	20924180
WN353	cbn099	IL_CB4856	X	CB4856	1	17718942
WN353	cbn099	IL_CB4856	MtDNA	CB4856	1	13794
WN354	cbn101	IL_CB4856	I	CB4856	1	15072434
WN354	cbn101	IL_CB4856	II	CB4856	1	15279421
WN354	cbn101	IL_CB4856	III	CB4856	1	13783801
WN354	cbn101	IL_CB4856	IV	CB4856	1	12382000
WN354	cbn101	IL_CB4856	IV	N2	12382001	15517000
WN354	cbn101	IL_CB4856	IV	CB4856	15517001	17493829
WN354	cbn101	IL_CB4856	V	CB4856	1	20924180
WN354	cbn101	IL_CB4856	X	CB4856	1	17718942
WN354	cbn101	IL_CB4856	MtDNA	CB4856	1	13794
WN351	cbn095	IL_CB4856_1_sites	I	CB4856	1	15072434
WN351	cbn095	IL_CB4856_1_sites	II	CB4856	1	15279421
WN351	cbn095	IL_CB4856_1_sites	III	CB4856	1	13783801
WN351	cbn095	IL_CB4856_1_sites	IV	CB4856	1	3379000
WN351	cbn095	IL_CB4856_1_sites	IV	N2	3379001	12811000
WN351	cbn095	IL_CB4856_1_sites	IV	CB4856	12811001	17493829
WN351	cbn095	IL_CB4856_1_sites	V	CB4856	1	20924180
WN351	cbn095	IL_CB4856_1_sites	X	CB4856	1	17718942
WN351	cbn095	IL_CB4856_1_sites	MtDNA	CB4856	1	13794
WN352	cbn098	IL_CB4856_1_sites	I	CB4856	1	15072434
WN352	cbn098	IL_CB4856_1_sites	II	CB4856	1	15279421
WN352	cbn098	IL_CB4856_1_sites	III	CB4856	1	13783801
WN352	cbn098	IL_CB4856_1_sites	IV	CB4856	1	6737000
WN352	cbn098	IL_CB4856_1_sites	IV	N2	6737001	12814000
WN352	cbn098	IL_CB4856_1_sites	IV	CB4856	12814001	17493829
WN352	cbn098	IL_CB4856_1_sites	V	CB4856	1	20924180
WN352	cbn098	IL_CB4856_1_sites	X	CB4856	1	17718942
WN352	cbn098	IL_CB4856_1_sites	MtDNA	CB4856	1	13794
