## Supplementary Table S2B for "Punctuated loci on chromosome IV determine natural variation in Orsay virus susceptibility of *Caenorhabditis elegans* strains Bristol N2 and Hawaiian CB4856"

	name	chromosome	position	informative_marker
I1	I1	I	1	1
I74	I730000	I	730000	1
I75	I740000	I	740000	1
I76	I750000	I	750000	1
I77	I760000	I	760000	1
I92	I910000	I	910000	1
I93	I920000	I	920000	1
I94	I930000	I	930000	1
I105	I1040000	I	1040000	1
I106	I1050000	I	1050000	1
I113	I1120000	I	1120000	1
I114	I1130000	I	1130000	1
I115	I1140000	I	1140000	1
I116	I1150000	I	1150000	1
I142	I1410000	I	1410000	1
I143	I1420000	I	1420000	1
I144	I1430000	I	1430000	1
I145	I1440000	I	1440000	1
I151	I1500000	I	1500000	1
I152	I1510000	I	1510000	1
I153	I1520000	I	1520000	1
I155	I1540000	I	1540000	1
I156	I1550000	I	1550000	1
I157	I1560000	I	1560000	1
I159	I1580000	I	1580000	1
I160	I1590000	I	1590000	1
I170	I1690000	I	1690000	1
I171	I1700000	I	1700000	1
I174	I1730000	I	1730000	1
I175	I1740000	I	1740000	1
I176	I1750000	I	1750000	1
I187	I1860000	I	1860000	1
I188	I1870000	I	1870000	1
I189	I1880000	I	1880000	1
I190	I1890000	I	1890000	1
I191	I1900000	I	1900000	1
I195	I1940000	I	1940000	1
I196	I1950000	I	1950000	1
I197	I1960000	I	1960000	1
I198	I1970000	I	1970000	1
I209	I2080000	I	2080000	1
I210	I2090000	I	2090000	1
I216	I2150000	I	2150000	1
I217	I2160000	I	2160000	1
I218	I2170000	I	2170000	1
I219	I2180000	I	2180000	1
I228	I2270000	I	2270000	1
I229	I2280000	I	2280000	1
I230	I2290000	I	2290000	1
I245	I2440000	I	2440000	1
I246	I2450000	I	2450000	1
I247	I2460000	I	2460000	1
I248	I2470000	I	2470000	1
I249	I2480000	I	2480000	1
I250	I2490000	I	2490000	1
I254	I2530000	I	2530000	1
I255	I2540000	I	2540000	1
I261	I2600000	I	2600000	1
I262	I2610000	I	2610000	1
I276	I2750000	I	2750000	1
I277	I2760000	I	2760000	1
I278	I2770000	I	2770000	1
I279	I2780000	I	2780000	1
I284	I2830000	I	2830000	1
I285	I2840000	I	2840000	1
I286	I2850000	I	2850000	1
I287	I2860000	I	2860000	1
I288	I2870000	I	2870000	1
I289	I2880000	I	2880000	1
I290	I2890000	I	2890000	1
I302	I3010000	I	3010000	1
I303	I3020000	I	3020000	1
I304	I3030000	I	3030000	1
I307	I3060000	I	3060000	1
I308	I3070000	I	3070000	1
I309	I3080000	I	3080000	1
I310	I3090000	I	3090000	1
I322	I3210000	I	3210000	1
I323	I3220000	I	3220000	1
I324	I3230000	I	3230000	1
I330	I3290000	I	3290000	1
I331	I3300000	I	3300000	1
I341	I3400000	I	3400000	1
I342	I3410000	I	3410000	1
I343	I3420000	I	3420000	1
I345	I3440000	I	3440000	1
I346	I3450000	I	3450000	1
I351	I3500000	I	3500000	1
I352	I3510000	I	3510000	1
I353	I3520000	I	3520000	1
I354	I3530000	I	3530000	1
I359	I3580000	I	3580000	1
I360	I3590000	I	3590000	1
I365	I3640000	I	3640000	1
I366	I3650000	I	3650000	1
I379	I3780000	I	3780000	1
I380	I3790000	I	3790000	1
I444	I4430000	I	4430000	1
I445	I4440000	I	4440000	1
I601	I6e+06	I	6000000	1
I602	I6010000	I	6010000	1
I603	I6020000	I	6020000	1
I626	I6250000	I	6250000	1
I627	I6260000	I	6260000	1
I629	I6280000	I	6280000	1
I630	I6290000	I	6290000	1
I789	I7880000	I	7880000	1
I790	I7890000	I	7890000	1
I791	I7900000	I	7900000	1
I792	I7910000	I	7910000	1
I801	I8e+06	I	8000000	1
I802	I8010000	I	8010000	1
I803	I8020000	I	8020000	1
I909	I9080000	I	9080000	1
I910	I9090000	I	9090000	1
I912	I9110000	I	9110000	1
I913	I9120000	I	9120000	1
I914	I9130000	I	9130000	1
I915	I9140000	I	9140000	1
I969	I9680000	I	9680000	1
I970	I9690000	I	9690000	1
I983	I9820000	I	9820000	1
I984	I9830000	I	9830000	1
I997	I9960000	I	9960000	1
I998	I9970000	I	9970000	1
I1024	I10230000	I	10230000	1
I1025	I10240000	I	10240000	1
I1026	I10250000	I	10250000	1
I1027	I10260000	I	10260000	1
I1052	I10510000	I	10510000	1
I1053	I10520000	I	10520000	1
I1054	I10530000	I	10530000	1
I1086	I10850000	I	10850000	1
I1087	I10860000	I	10860000	1
I1088	I10870000	I	10870000	1
I1089	I10880000	I	10880000	1
I1104	I11030000	I	11030000	1
I1105	I11040000	I	11040000	1
I1106	I11050000	I	11050000	1
I1109	I11080000	I	11080000	1
I1110	I11090000	I	11090000	1
I1132	I11310000	I	11310000	1
I1133	I11320000	I	11320000	1
I1138	I11370000	I	11370000	1
I1139	I11380000	I	11380000	1
I1140	I11390000	I	11390000	1
I1150	I11490000	I	11490000	1
I1151	I11500000	I	11500000	1
I1152	I11510000	I	11510000	1
I1157	I11560000	I	11560000	1
I1158	I11570000	I	11570000	1
I1159	I11580000	I	11580000	1
I1180	I11790000	I	11790000	1
I1181	I11800000	I	11800000	1
I1199	I11980000	I	11980000	1
I1200	I11990000	I	11990000	1
I1207	I12060000	I	12060000	1
I1208	I12070000	I	12070000	1
I1209	I12080000	I	12080000	1
I1220	I12190000	I	12190000	1
I1221	I12200000	I	12200000	1
I1229	I12280000	I	12280000	1
I1230	I12290000	I	12290000	1
I1242	I12410000	I	12410000	1
I1243	I12420000	I	12420000	1
I1244	I12430000	I	12430000	1
I1245	I12440000	I	12440000	1
I1258	I12570000	I	12570000	1
I1259	I12580000	I	12580000	1
I1272	I12710000	I	12710000	1
I1273	I12720000	I	12720000	1
I1344	I13430000	I	13430000	1
I1345	I13440000	I	13440000	1
I1358	I13570000	I	13570000	1
I1359	I13580000	I	13580000	1
I1386	I13850000	I	13850000	1
I1387	I13860000	I	13860000	1
I1389	I13880000	I	13880000	1
I1390	I13890000	I	13890000	1
I1400	I13990000	I	13990000	1
I1401	I1.4e+07	I	14000000	1
I1467	I14660000	I	14660000	1
I1468	I14670000	I	14670000	1
I1469	I14680000	I	14680000	1
I1470	I14690000	I	14690000	1
I1471	I14700000	I	14700000	1
I1484	I14830000	I	14830000	1
I1485	I14840000	I	14840000	1
I1509	I15072434	I	15072434	1
II1	II1	II	1	1
II70	II690000	II	690000	1
II71	II7e+05	II	700000	1
II106	II1050000	II	1050000	1
II107	II1060000	II	1060000	1
II131	II1300000	II	1300000	1
II132	II1310000	II	1310000	1
II167	II1660000	II	1660000	1
II168	II1670000	II	1670000	1
II220	II2190000	II	2190000	1
II221	II2200000	II	2200000	1
II223	II2220000	II	2220000	1
II224	II2230000	II	2230000	1
II247	II2460000	II	2460000	1
II248	II2470000	II	2470000	1
II249	II2480000	II	2480000	1
II254	II2530000	II	2530000	1
II255	II2540000	II	2540000	1
II256	II2550000	II	2550000	1
II263	II2620000	II	2620000	1
II264	II2630000	II	2630000	1
II265	II2640000	II	2640000	1
II277	II2760000	II	2760000	1
II278	II2770000	II	2770000	1
II281	II2800000	II	2800000	1
II282	II2810000	II	2810000	1
II286	II2850000	II	2850000	1
II287	II2860000	II	2860000	1
II288	II2870000	II	2870000	1
II289	II2880000	II	2880000	1
II292	II2910000	II	2910000	1
II293	II2920000	II	2920000	1
II309	II3080000	II	3080000	1
II310	II3090000	II	3090000	1
II312	II3110000	II	3110000	1
II313	II3120000	II	3120000	1
II324	II3230000	II	3230000	1
II325	II3240000	II	3240000	1
II326	II3250000	II	3250000	1
II328	II3270000	II	3270000	1
II329	II3280000	II	3280000	1
II330	II3290000	II	3290000	1
II349	II3480000	II	3480000	1
II350	II3490000	II	3490000	1
II360	II3590000	II	3590000	1
II361	II3600000	II	3600000	1
II388	II3870000	II	3870000	1
II389	II3880000	II	3880000	1
II390	II3890000	II	3890000	1
II395	II3940000	II	3940000	1
II396	II3950000	II	3950000	1
II457	II4560000	II	4560000	1
II458	II4570000	II	4570000	1
II459	II4580000	II	4580000	1
II504	II5030000	II	5030000	1
II505	II5040000	II	5040000	1
II541	II5400000	II	5400000	1
II542	II5410000	II	5410000	1
II543	II5420000	II	5420000	1
II560	II5590000	II	5590000	1
II561	II5600000	II	5600000	1
II567	II5660000	II	5660000	1
II568	II5670000	II	5670000	1
II795	II7940000	II	7940000	1
II796	II7950000	II	7950000	1
II797	II7960000	II	7960000	1
II874	II8730000	II	8730000	1
II875	II8740000	II	8740000	1
II887	II8860000	II	8860000	1
II888	II8870000	II	8870000	1
II1041	II10400000	II	10400000	1
II1042	II10410000	II	10410000	1
II1101	II1.1e+07	II	11000000	1
II1102	II11010000	II	11010000	1
II1103	II11020000	II	11020000	1
II1104	II11030000	II	11030000	1
II1105	II11040000	II	11040000	1
II1119	II11180000	II	11180000	1
II1120	II11190000	II	11190000	1
II1176	II11750000	II	11750000	1
II1177	II11760000	II	11760000	1
II1180	II11790000	II	11790000	1
II1181	II11800000	II	11800000	1
II1182	II11810000	II	11810000	1
II1184	II11830000	II	11830000	1
II1185	II11840000	II	11840000	1
II1195	II11940000	II	11940000	1
II1196	II11950000	II	11950000	1
II1200	II11990000	II	11990000	1
II1201	II1.2e+07	II	12000000	1
II1202	II12010000	II	12010000	1
II1203	II12020000	II	12020000	1
II1204	II12030000	II	12030000	1
II1213	II12120000	II	12120000	1
II1214	II12130000	II	12130000	1
II1221	II12200000	II	12200000	1
II1222	II12210000	II	12210000	1
II1223	II12220000	II	12220000	1
II1224	II12230000	II	12230000	1
II1225	II12240000	II	12240000	1
II1227	II12260000	II	12260000	1
II1228	II12270000	II	12270000	1
II1231	II12300000	II	12300000	1
II1232	II12310000	II	12310000	1
II1236	II12350000	II	12350000	1
II1237	II12360000	II	12360000	1
II1249	II12480000	II	12480000	1
II1250	II12490000	II	12490000	1
II1260	II12590000	II	12590000	1
II1261	II12600000	II	12600000	1
II1262	II12610000	II	12610000	1
II1263	II12620000	II	12620000	1
II1272	II12710000	II	12710000	1
II1273	II12720000	II	12720000	1
II1284	II12830000	II	12830000	1
II1285	II12840000	II	12840000	1
II1293	II12920000	II	12920000	1
II1294	II12930000	II	12930000	1
II1298	II12970000	II	12970000	1
II1299	II12980000	II	12980000	1
II1300	II12990000	II	12990000	1
II1301	II1.3e+07	II	13000000	1
II1302	II13010000	II	13010000	1
II1305	II13040000	II	13040000	1
II1306	II13050000	II	13050000	1
II1308	II13070000	II	13070000	1
II1309	II13080000	II	13080000	1
II1310	II13090000	II	13090000	1
II1315	II13140000	II	13140000	1
II1316	II13150000	II	13150000	1
II1317	II13160000	II	13160000	1
II1318	II13170000	II	13170000	1
II1319	II13180000	II	13180000	1
II1320	II13190000	II	13190000	1
II1321	II13200000	II	13200000	1
II1324	II13230000	II	13230000	1
II1325	II13240000	II	13240000	1
II1334	II13330000	II	13330000	1
II1335	II13340000	II	13340000	1
II1336	II13350000	II	13350000	1
II1337	II13360000	II	13360000	1
II1339	II13380000	II	13380000	1
II1340	II13390000	II	13390000	1
II1341	II13400000	II	13400000	1
II1342	II13410000	II	13410000	1
II1343	II13420000	II	13420000	1
II1350	II13490000	II	13490000	1
II1351	II13500000	II	13500000	1
II1352	II13510000	II	13510000	1
II1353	II13520000	II	13520000	1
II1354	II13530000	II	13530000	1
II1365	II13640000	II	13640000	1
II1366	II13650000	II	13650000	1
II1373	II13720000	II	13720000	1
II1374	II13730000	II	13730000	1
II1375	II13740000	II	13740000	1
II1376	II13750000	II	13750000	1
II1390	II13890000	II	13890000	1
II1391	II13900000	II	13900000	1
II1392	II13910000	II	13910000	1
II1393	II13920000	II	13920000	1
II1407	II14060000	II	14060000	1
II1408	II14070000	II	14070000	1
II1419	II14180000	II	14180000	1
II1420	II14190000	II	14190000	1
II1437	II14360000	II	14360000	1
II1438	II14370000	II	14370000	1
II1528	II15270000	II	15270000	1
II1529	II15279421	II	15279421	1
III1	III1	III	1	1
III62	III610000	III	610000	1
III63	III620000	III	620000	1
III101	III1e+06	III	1000000	1
III102	III1010000	III	1010000	1
III109	III1080000	III	1080000	1
III110	III1090000	III	1090000	1
III118	III1170000	III	1170000	1
III119	III1180000	III	1180000	1
III137	III1360000	III	1360000	1
III138	III1370000	III	1370000	1
III139	III1380000	III	1380000	1
III140	III1390000	III	1390000	1
III155	III1540000	III	1540000	1
III156	III1550000	III	1550000	1
III157	III1560000	III	1560000	1
III186	III1850000	III	1850000	1
III187	III1860000	III	1860000	1
III191	III1900000	III	1900000	1
III192	III1910000	III	1910000	1
III198	III1970000	III	1970000	1
III199	III1980000	III	1980000	1
III200	III1990000	III	1990000	1
III201	III2e+06	III	2000000	1
III202	III2010000	III	2010000	1
III207	III2060000	III	2060000	1
III208	III2070000	III	2070000	1
III217	III2160000	III	2160000	1
III218	III2170000	III	2170000	1
III219	III2180000	III	2180000	1
III220	III2190000	III	2190000	1
III229	III2280000	III	2280000	1
III230	III2290000	III	2290000	1
III233	III2320000	III	2320000	1
III234	III2330000	III	2330000	1
III235	III2340000	III	2340000	1
III247	III2460000	III	2460000	1
III248	III2470000	III	2470000	1
III253	III2520000	III	2520000	1
III254	III2530000	III	2530000	1
III255	III2540000	III	2540000	1
III256	III2550000	III	2550000	1
III257	III2560000	III	2560000	1
III258	III2570000	III	2570000	1
III259	III2580000	III	2580000	1
III271	III2700000	III	2700000	1
III272	III2710000	III	2710000	1
III273	III2720000	III	2720000	1
III278	III2770000	III	2770000	1
III279	III2780000	III	2780000	1
III280	III2790000	III	2790000	1
III284	III2830000	III	2830000	1
III285	III2840000	III	2840000	1
III294	III2930000	III	2930000	1
III295	III2940000	III	2940000	1
III296	III2950000	III	2950000	1
III308	III3070000	III	3070000	1
III309	III3080000	III	3080000	1
III310	III3090000	III	3090000	1
III311	III3100000	III	3100000	1
III330	III3290000	III	3290000	1
III331	III3300000	III	3300000	1
III332	III3310000	III	3310000	1
III339	III3380000	III	3380000	1
III340	III3390000	III	3390000	1
III342	III3410000	III	3410000	1
III343	III3420000	III	3420000	1
III354	III3530000	III	3530000	1
III355	III3540000	III	3540000	1
III390	III3890000	III	3890000	1
III391	III3900000	III	3900000	1
III392	III3910000	III	3910000	1
III431	III4300000	III	4300000	1
III432	III4310000	III	4310000	1
III433	III4320000	III	4320000	1
III515	III5140000	III	5140000	1
III516	III5150000	III	5150000	1
III517	III5160000	III	5160000	1
III548	III5470000	III	5470000	1
III549	III5480000	III	5480000	1
III645	III6440000	III	6440000	1
III646	III6450000	III	6450000	1
III677	III6760000	III	6760000	1
III678	III6770000	III	6770000	1
III800	III7990000	III	7990000	1
III801	III8e+06	III	8000000	1
III802	III8010000	III	8010000	1
III803	III8020000	III	8020000	1
III804	III8030000	III	8030000	1
III805	III8040000	III	8040000	1
III832	III8310000	III	8310000	1
III833	III8320000	III	8320000	1
III857	III8560000	III	8560000	1
III858	III8570000	III	8570000	1
III859	III8580000	III	8580000	1
III874	III8730000	III	8730000	1
III875	III8740000	III	8740000	1
III901	III9e+06	III	9000000	1
III902	III9010000	III	9010000	1
III903	III9020000	III	9020000	1
III968	III9670000	III	9670000	1
III969	III9680000	III	9680000	1
III1007	III10060000	III	10060000	1
III1008	III10070000	III	10070000	1
III1009	III10080000	III	10080000	1
III1030	III10290000	III	10290000	1
III1031	III10300000	III	10300000	1
III1062	III10610000	III	10610000	1
III1063	III10620000	III	10620000	1
III1071	III10700000	III	10700000	1
III1072	III10710000	III	10710000	1
III1093	III10920000	III	10920000	1
III1094	III10930000	III	10930000	1
III1096	III10950000	III	10950000	1
III1097	III10960000	III	10960000	1
III1098	III10970000	III	10970000	1
III1102	III11010000	III	11010000	1
III1103	III11020000	III	11020000	1
III1119	III11180000	III	11180000	1
III1120	III11190000	III	11190000	1
III1121	III11200000	III	11200000	1
III1122	III11210000	III	11210000	1
III1123	III11220000	III	11220000	1
III1124	III11230000	III	11230000	1
III1128	III11270000	III	11270000	1
III1129	III11280000	III	11280000	1
III1132	III11310000	III	11310000	1
III1133	III11320000	III	11320000	1
III1134	III11330000	III	11330000	1
III1135	III11340000	III	11340000	1
III1136	III11350000	III	11350000	1
III1144	III11430000	III	11430000	1
III1145	III11440000	III	11440000	1
III1150	III11490000	III	11490000	1
III1151	III11500000	III	11500000	1
III1159	III11580000	III	11580000	1
III1160	III11590000	III	11590000	1
III1176	III11750000	III	11750000	1
III1177	III11760000	III	11760000	1
III1181	III11800000	III	11800000	1
III1182	III11810000	III	11810000	1
III1183	III11820000	III	11820000	1
III1184	III11830000	III	11830000	1
III1193	III11920000	III	11920000	1
III1194	III11930000	III	11930000	1
III1195	III11940000	III	11940000	1
III1215	III12140000	III	12140000	1
III1216	III12150000	III	12150000	1
III1217	III12160000	III	12160000	1
III1236	III12350000	III	12350000	1
III1237	III12360000	III	12360000	1
III1240	III12390000	III	12390000	1
III1241	III12400000	III	12400000	1
III1242	III12410000	III	12410000	1
III1252	III12510000	III	12510000	1
III1253	III12520000	III	12520000	1
III1258	III12570000	III	12570000	1
III1259	III12580000	III	12580000	1
III1260	III12590000	III	12590000	1
III1270	III12690000	III	12690000	1
III1271	III12700000	III	12700000	1
III1272	III12710000	III	12710000	1
III1273	III12720000	III	12720000	1
III1281	III12800000	III	12800000	1
III1282	III12810000	III	12810000	1
III1306	III13050000	III	13050000	1
III1307	III13060000	III	13060000	1
III1308	III13070000	III	13070000	1
III1314	III13130000	III	13130000	1
III1315	III13140000	III	13140000	1
III1380	III13783801	III	13783801	1
IV1	IV1	IV	1	1
IV17	IV160000	IV	160000	1
IV18	IV170000	IV	170000	1
IV53	IV520000	IV	520000	1
IV54	IV530000	IV	530000	1
IV73	IV720000	IV	720000	1
IV74	IV730000	IV	730000	1
IV77	IV760000	IV	760000	1
IV78	IV770000	IV	770000	1
IV79	IV780000	IV	780000	1
IV95	IV940000	IV	940000	1
IV96	IV950000	IV	950000	1
IV99	IV980000	IV	980000	1
IV100	IV990000	IV	990000	1
IV101	IV1e+06	IV	1000000	1
IV108	IV1070000	IV	1070000	1
IV109	IV1080000	IV	1080000	1
IV116	IV1150000	IV	1150000	1
IV117	IV1160000	IV	1160000	1
IV118	IV1170000	IV	1170000	1
IV128	IV1270000	IV	1270000	1
IV129	IV1280000	IV	1280000	1
IV133	IV1320000	IV	1320000	1
IV134	IV1330000	IV	1330000	1
IV142	IV1410000	IV	1410000	1
IV143	IV1420000	IV	1420000	1
IV149	IV1480000	IV	1480000	1
IV150	IV1490000	IV	1490000	1
IV151	IV1500000	IV	1500000	1
IV152	IV1510000	IV	1510000	1
IV166	IV1650000	IV	1650000	1
IV167	IV1660000	IV	1660000	1
IV168	IV1670000	IV	1670000	1
IV177	IV1760000	IV	1760000	1
IV178	IV1770000	IV	1770000	1
IV184	IV1830000	IV	1830000	1
IV185	IV1840000	IV	1840000	1
IV186	IV1850000	IV	1850000	1
IV191	IV1900000	IV	1900000	1
IV192	IV1910000	IV	1910000	1
IV193	IV1920000	IV	1920000	1
IV197	IV1960000	IV	1960000	1
IV198	IV1970000	IV	1970000	1
IV200	IV1990000	IV	1990000	1
IV201	IV2e+06	IV	2000000	1
IV204	IV2030000	IV	2030000	1
IV205	IV2040000	IV	2040000	1
IV206	IV2050000	IV	2050000	1
IV213	IV2120000	IV	2120000	1
IV214	IV2130000	IV	2130000	1
IV220	IV2190000	IV	2190000	1
IV221	IV2200000	IV	2200000	1
IV222	IV2210000	IV	2210000	1
IV223	IV2220000	IV	2220000	1
IV225	IV2240000	IV	2240000	1
IV226	IV2250000	IV	2250000	1
IV228	IV2270000	IV	2270000	1
IV229	IV2280000	IV	2280000	1
IV236	IV2350000	IV	2350000	1
IV237	IV2360000	IV	2360000	1
IV239	IV2380000	IV	2380000	1
IV240	IV2390000	IV	2390000	1
IV242	IV2410000	IV	2410000	1
IV243	IV2420000	IV	2420000	1
IV246	IV2450000	IV	2450000	1
IV247	IV2460000	IV	2460000	1
IV249	IV2480000	IV	2480000	1
IV250	IV2490000	IV	2490000	1
IV251	IV2500000	IV	2500000	1
IV252	IV2510000	IV	2510000	1
IV253	IV2520000	IV	2520000	1
IV255	IV2540000	IV	2540000	1
IV256	IV2550000	IV	2550000	1
IV257	IV2560000	IV	2560000	1
IV263	IV2620000	IV	2620000	1
IV264	IV2630000	IV	2630000	1
IV265	IV2640000	IV	2640000	1
IV273	IV2720000	IV	2720000	1
IV274	IV2730000	IV	2730000	1
IV275	IV2740000	IV	2740000	1
IV276	IV2750000	IV	2750000	1
IV277	IV2760000	IV	2760000	1
IV302	IV3010000	IV	3010000	1
IV303	IV3020000	IV	3020000	1
IV323	IV3220000	IV	3220000	1
IV324	IV3230000	IV	3230000	1
IV338	IV3370000	IV	3370000	1
IV339	IV3380000	IV	3380000	1
IV340	IV3390000	IV	3390000	1
IV341	IV3400000	IV	3400000	1
IV348	IV3470000	IV	3470000	1
IV349	IV3480000	IV	3480000	1
IV350	IV3490000	IV	3490000	1
IV368	IV3670000	IV	3670000	1
IV369	IV3680000	IV	3680000	1
IV370	IV3690000	IV	3690000	1
IV371	IV3700000	IV	3700000	1
IV372	IV3710000	IV	3710000	1
IV373	IV3720000	IV	3720000	1
IV374	IV3730000	IV	3730000	1
IV381	IV3800000	IV	3800000	1
IV382	IV3810000	IV	3810000	1
IV383	IV3820000	IV	3820000	1
IV405	IV4040000	IV	4040000	1
IV406	IV4050000	IV	4050000	1
IV426	IV4250000	IV	4250000	1
IV427	IV4260000	IV	4260000	1
IV441	IV4400000	IV	4400000	1
IV442	IV4410000	IV	4410000	1
IV461	IV4600000	IV	4600000	1
IV462	IV4610000	IV	4610000	1
IV463	IV4620000	IV	4620000	1
IV516	IV5150000	IV	5150000	1
IV517	IV5160000	IV	5160000	1
IV645	IV6440000	IV	6440000	1
IV646	IV6450000	IV	6450000	1
IV647	IV6460000	IV	6460000	1
IV671	IV6700000	IV	6700000	1
IV672	IV6710000	IV	6710000	1
IV793	IV7920000	IV	7920000	1
IV794	IV7930000	IV	7930000	1
IV795	IV7940000	IV	7940000	1
IV883	IV8820000	IV	8820000	1
IV884	IV8830000	IV	8830000	1
IV885	IV8840000	IV	8840000	1
IV907	IV9060000	IV	9060000	1
IV908	IV9070000	IV	9070000	1
IV924	IV9230000	IV	9230000	1
IV925	IV9240000	IV	9240000	1
IV954	IV9530000	IV	9530000	1
IV955	IV9540000	IV	9540000	1
IV972	IV9710000	IV	9710000	1
IV973	IV9720000	IV	9720000	1
IV974	IV9730000	IV	9730000	1
IV985	IV9840000	IV	9840000	1
IV986	IV9850000	IV	9850000	1
IV1013	IV10120000	IV	10120000	1
IV1014	IV10130000	IV	10130000	1
IV1026	IV10250000	IV	10250000	1
IV1027	IV10260000	IV	10260000	1
IV1029	IV10280000	IV	10280000	1
IV1030	IV10290000	IV	10290000	1
IV1084	IV10830000	IV	10830000	1
IV1085	IV10840000	IV	10840000	1
IV1091	IV10900000	IV	10900000	1
IV1092	IV10910000	IV	10910000	1
IV1117	IV11160000	IV	11160000	1
IV1118	IV11170000	IV	11170000	1
IV1119	IV11180000	IV	11180000	1
IV1191	IV11900000	IV	11900000	1
IV1192	IV11910000	IV	11910000	1
IV1200	IV11990000	IV	11990000	1
IV1201	IV1.2e+07	IV	12000000	1
IV1239	IV12380000	IV	12380000	1
IV1240	IV12390000	IV	12390000	1
IV1241	IV12400000	IV	12400000	1
IV1252	IV12510000	IV	12510000	1
IV1253	IV12520000	IV	12520000	1
IV1254	IV12530000	IV	12530000	1
IV1257	IV12560000	IV	12560000	1
IV1258	IV12570000	IV	12570000	1
IV1269	IV12680000	IV	12680000	1
IV1270	IV12690000	IV	12690000	1
IV1275	IV12740000	IV	12740000	1
IV1276	IV12750000	IV	12750000	1
IV1278	IV12770000	IV	12770000	1
IV1279	IV12780000	IV	12780000	1
IV1282	IV12810000	IV	12810000	1
IV1283	IV12820000	IV	12820000	1
IV1284	IV12830000	IV	12830000	1
IV1285	IV12840000	IV	12840000	1
IV1294	IV12930000	IV	12930000	1
IV1295	IV12940000	IV	12940000	1
IV1316	IV13150000	IV	13150000	1
IV1317	IV13160000	IV	13160000	1
IV1318	IV13170000	IV	13170000	1
IV1319	IV13180000	IV	13180000	1
IV1321	IV13200000	IV	13200000	1
IV1322	IV13210000	IV	13210000	1
IV1327	IV13260000	IV	13260000	1
IV1328	IV13270000	IV	13270000	1
IV1330	IV13290000	IV	13290000	1
IV1331	IV13300000	IV	13300000	1
IV1332	IV13310000	IV	13310000	1
IV1333	IV13320000	IV	13320000	1
IV1334	IV13330000	IV	13330000	1
IV1335	IV13340000	IV	13340000	1
IV1336	IV13350000	IV	13350000	1
IV1353	IV13520000	IV	13520000	1
IV1354	IV13530000	IV	13530000	1
IV1367	IV13660000	IV	13660000	1
IV1368	IV13670000	IV	13670000	1
IV1457	IV14560000	IV	14560000	1
IV1458	IV14570000	IV	14570000	1
IV1464	IV14630000	IV	14630000	1
IV1465	IV14640000	IV	14640000	1
IV1466	IV14650000	IV	14650000	1
IV1478	IV14770000	IV	14770000	1
IV1479	IV14780000	IV	14780000	1
IV1480	IV14790000	IV	14790000	1
IV1488	IV14870000	IV	14870000	1
IV1489	IV14880000	IV	14880000	1
IV1492	IV14910000	IV	14910000	1
IV1493	IV14920000	IV	14920000	1
IV1494	IV14930000	IV	14930000	1
IV1508	IV15070000	IV	15070000	1
IV1509	IV15080000	IV	15080000	1
IV1518	IV15170000	IV	15170000	1
IV1519	IV15180000	IV	15180000	1
IV1544	IV15430000	IV	15430000	1
IV1545	IV15440000	IV	15440000	1
IV1546	IV15450000	IV	15450000	1
IV1547	IV15460000	IV	15460000	1
IV1552	IV15510000	IV	15510000	1
IV1553	IV15520000	IV	15520000	1
IV1557	IV15560000	IV	15560000	1
IV1558	IV15570000	IV	15570000	1
IV1598	IV15970000	IV	15970000	1
IV1599	IV15980000	IV	15980000	1
IV1600	IV15990000	IV	15990000	1
IV1612	IV16110000	IV	16110000	1
IV1613	IV16120000	IV	16120000	1
IV1614	IV16130000	IV	16130000	1
IV1625	IV16240000	IV	16240000	1
IV1626	IV16250000	IV	16250000	1
IV1660	IV16590000	IV	16590000	1
IV1661	IV16600000	IV	16600000	1
IV1750	IV17490000	IV	17490000	1
IV1751	IV17493829	IV	17493829	1
V1	V1	V	1	1
V61	V6e+05	V	600000	1
V62	V610000	V	610000	1
V102	V1010000	V	1010000	1
V103	V1020000	V	1020000	1
V116	V1150000	V	1150000	1
V117	V1160000	V	1160000	1
V195	V1940000	V	1940000	1
V196	V1950000	V	1950000	1
V205	V2040000	V	2040000	1
V206	V2050000	V	2050000	1
V207	V2060000	V	2060000	1
V218	V2170000	V	2170000	1
V219	V2180000	V	2180000	1
V229	V2280000	V	2280000	1
V230	V2290000	V	2290000	1
V231	V2300000	V	2300000	1
V256	V2550000	V	2550000	1
V257	V2560000	V	2560000	1
V258	V2570000	V	2570000	1
V269	V2680000	V	2680000	1
V270	V2690000	V	2690000	1
V274	V2730000	V	2730000	1
V275	V2740000	V	2740000	1
V280	V2790000	V	2790000	1
V281	V2800000	V	2800000	1
V296	V2950000	V	2950000	1
V297	V2960000	V	2960000	1
V308	V3070000	V	3070000	1
V309	V3080000	V	3080000	1
V312	V3110000	V	3110000	1
V313	V3120000	V	3120000	1
V345	V3440000	V	3440000	1
V346	V3450000	V	3450000	1
V347	V3460000	V	3460000	1
V361	V3600000	V	3600000	1
V362	V3610000	V	3610000	1
V381	V3800000	V	3800000	1
V382	V3810000	V	3810000	1
V385	V3840000	V	3840000	1
V386	V3850000	V	3850000	1
V387	V3860000	V	3860000	1
V388	V3870000	V	3870000	1
V392	V3910000	V	3910000	1
V393	V3920000	V	3920000	1
V394	V3930000	V	3930000	1
V443	V4420000	V	4420000	1
V444	V4430000	V	4430000	1
V445	V4440000	V	4440000	1
V456	V4550000	V	4550000	1
V457	V4560000	V	4560000	1
V473	V4720000	V	4720000	1
V474	V4730000	V	4730000	1
V500	V4990000	V	4990000	1
V501	V5e+06	V	5000000	1
V503	V5020000	V	5020000	1
V504	V5030000	V	5030000	1
V511	V5100000	V	5100000	1
V512	V5110000	V	5110000	1
V514	V5130000	V	5130000	1
V515	V5140000	V	5140000	1
V516	V5150000	V	5150000	1
V517	V5160000	V	5160000	1
V657	V6560000	V	6560000	1
V658	V6570000	V	6570000	1
V659	V6580000	V	6580000	1
V718	V7170000	V	7170000	1
V719	V7180000	V	7180000	1
V720	V7190000	V	7190000	1
V818	V8170000	V	8170000	1
V819	V8180000	V	8180000	1
V820	V8190000	V	8190000	1
V843	V8420000	V	8420000	1
V844	V8430000	V	8430000	1
V904	V9030000	V	9030000	1
V905	V9040000	V	9040000	1
V1015	V10140000	V	10140000	1
V1016	V10150000	V	10150000	1
V1017	V10160000	V	10160000	1
V1058	V10570000	V	10570000	1
V1059	V10580000	V	10580000	1
V1060	V10590000	V	10590000	1
V1061	V10600000	V	10600000	1
V1085	V10840000	V	10840000	1
V1086	V10850000	V	10850000	1
V1105	V11040000	V	11040000	1
V1106	V11050000	V	11050000	1
V1118	V11170000	V	11170000	1
V1119	V11180000	V	11180000	1
V1137	V11360000	V	11360000	1
V1138	V11370000	V	11370000	1
V1139	V11380000	V	11380000	1
V1140	V11390000	V	11390000	1
V1170	V11690000	V	11690000	1
V1171	V11700000	V	11700000	1
V1181	V11800000	V	11800000	1
V1182	V11810000	V	11810000	1
V1203	V12020000	V	12020000	1
V1204	V12030000	V	12030000	1
V1243	V12420000	V	12420000	1
V1244	V12430000	V	12430000	1
V1270	V12690000	V	12690000	1
V1271	V12700000	V	12700000	1
V1338	V13370000	V	13370000	1
V1339	V13380000	V	13380000	1
V1340	V13390000	V	13390000	1
V1341	V13400000	V	13400000	1
V1342	V13410000	V	13410000	1
V1362	V13610000	V	13610000	1
V1363	V13620000	V	13620000	1
V1364	V13630000	V	13630000	1
V1396	V13950000	V	13950000	1
V1397	V13960000	V	13960000	1
V1424	V14230000	V	14230000	1
V1425	V14240000	V	14240000	1
V1430	V14290000	V	14290000	1
V1431	V14300000	V	14300000	1
V1432	V14310000	V	14310000	1
V1464	V14630000	V	14630000	1
V1465	V14640000	V	14640000	1
V1466	V14650000	V	14650000	1
V1467	V14660000	V	14660000	1
V1483	V14820000	V	14820000	1
V1484	V14830000	V	14830000	1
V1490	V14890000	V	14890000	1
V1491	V14900000	V	14900000	1
V1494	V14930000	V	14930000	1
V1495	V14940000	V	14940000	1
V1497	V14960000	V	14960000	1
V1498	V14970000	V	14970000	1
V1507	V15060000	V	15060000	1
V1508	V15070000	V	15070000	1
V1516	V15150000	V	15150000	1
V1517	V15160000	V	15160000	1
V1518	V15170000	V	15170000	1
V1519	V15180000	V	15180000	1
V1562	V15610000	V	15610000	1
V1563	V15620000	V	15620000	1
V1564	V15630000	V	15630000	1
V1601	V1.6e+07	V	16000000	1
V1602	V16010000	V	16010000	1
V1604	V16030000	V	16030000	1
V1605	V16040000	V	16040000	1
V1631	V16300000	V	16300000	1
V1632	V16310000	V	16310000	1
V1637	V16360000	V	16360000	1
V1638	V16370000	V	16370000	1
V1644	V16430000	V	16430000	1
V1645	V16440000	V	16440000	1
V1655	V16540000	V	16540000	1
V1656	V16550000	V	16550000	1
V1738	V17370000	V	17370000	1
V1739	V17380000	V	17380000	1
V1753	V17520000	V	17520000	1
V1754	V17530000	V	17530000	1
V1755	V17540000	V	17540000	1
V1763	V17620000	V	17620000	1
V1764	V17630000	V	17630000	1
V1767	V17660000	V	17660000	1
V1768	V17670000	V	17670000	1
V1775	V17740000	V	17740000	1
V1776	V17750000	V	17750000	1
V1798	V17970000	V	17970000	1
V1799	V17980000	V	17980000	1
V1803	V18020000	V	18020000	1
V1804	V18030000	V	18030000	1
V1805	V18040000	V	18040000	1
V1806	V18050000	V	18050000	1
V1841	V18400000	V	18400000	1
V1842	V18410000	V	18410000	1
V1846	V18450000	V	18450000	1
V1847	V18460000	V	18460000	1
V1858	V18570000	V	18570000	1
V1859	V18580000	V	18580000	1
V1860	V18590000	V	18590000	1
V1861	V18600000	V	18600000	1
V1878	V18770000	V	18770000	1
V1879	V18780000	V	18780000	1
V1891	V18900000	V	18900000	1
V1892	V18910000	V	18910000	1
V1902	V19010000	V	19010000	1
V1903	V19020000	V	19020000	1
V1912	V19110000	V	19110000	1
V1913	V19120000	V	19120000	1
V1914	V19130000	V	19130000	1
V1915	V19140000	V	19140000	1
V1918	V19170000	V	19170000	1
V1919	V19180000	V	19180000	1
V1925	V19240000	V	19240000	1
V1926	V19250000	V	19250000	1
V1963	V19620000	V	19620000	1
V1964	V19630000	V	19630000	1
V1969	V19680000	V	19680000	1
V1970	V19690000	V	19690000	1
V2005	V20040000	V	20040000	1
V2006	V20050000	V	20050000	1
V2020	V20190000	V	20190000	1
V2021	V20200000	V	20200000	1
V2022	V20210000	V	20210000	1
V2094	V20924180	V	20924180	1
X1	X1	X	1	1
X114	X1130000	X	1130000	1
X115	X1140000	X	1140000	1
X116	X1150000	X	1150000	1
X126	X1250000	X	1250000	1
X127	X1260000	X	1260000	1
X163	X1620000	X	1620000	1
X164	X1630000	X	1630000	1
X166	X1650000	X	1650000	1
X167	X1660000	X	1660000	1
X173	X1720000	X	1720000	1
X174	X1730000	X	1730000	1
X182	X1810000	X	1810000	1
X183	X1820000	X	1820000	1
X202	X2010000	X	2010000	1
X203	X2020000	X	2020000	1
X204	X2030000	X	2030000	1
X220	X2190000	X	2190000	1
X221	X2200000	X	2200000	1
X247	X2460000	X	2460000	1
X248	X2470000	X	2470000	1
X256	X2550000	X	2550000	1
X257	X2560000	X	2560000	1
X258	X2570000	X	2570000	1
X259	X2580000	X	2580000	1
X276	X2750000	X	2750000	1
X277	X2760000	X	2760000	1
X287	X2860000	X	2860000	1
X288	X2870000	X	2870000	1
X304	X3030000	X	3030000	1
X305	X3040000	X	3040000	1
X322	X3210000	X	3210000	1
X323	X3220000	X	3220000	1
X329	X3280000	X	3280000	1
X330	X3290000	X	3290000	1
X383	X3820000	X	3820000	1
X384	X3830000	X	3830000	1
X385	X3840000	X	3840000	1
X395	X3940000	X	3940000	1
X396	X3950000	X	3950000	1
X397	X3960000	X	3960000	1
X412	X4110000	X	4110000	1
X413	X4120000	X	4120000	1
X416	X4150000	X	4150000	1
X417	X4160000	X	4160000	1
X418	X4170000	X	4170000	1
X419	X4180000	X	4180000	1
X453	X4520000	X	4520000	1
X454	X4530000	X	4530000	1
X479	X4780000	X	4780000	1
X480	X4790000	X	4790000	1
X481	X4800000	X	4800000	1
X490	X4890000	X	4890000	1
X491	X4900000	X	4900000	1
X502	X5010000	X	5010000	1
X503	X5020000	X	5020000	1
X574	X5730000	X	5730000	1
X575	X5740000	X	5740000	1
X576	X5750000	X	5750000	1
X578	X5770000	X	5770000	1
X579	X5780000	X	5780000	1
X584	X5830000	X	5830000	1
X585	X5840000	X	5840000	1
X602	X6010000	X	6010000	1
X603	X6020000	X	6020000	1
X637	X6360000	X	6360000	1
X638	X6370000	X	6370000	1
X639	X6380000	X	6380000	1
X640	X6390000	X	6390000	1
X689	X6880000	X	6880000	1
X690	X6890000	X	6890000	1
X691	X6900000	X	6900000	1
X692	X6910000	X	6910000	1
X696	X6950000	X	6950000	1
X697	X6960000	X	6960000	1
X707	X7060000	X	7060000	1
X708	X7070000	X	7070000	1
X711	X7100000	X	7100000	1
X712	X7110000	X	7110000	1
X755	X7540000	X	7540000	1
X756	X7550000	X	7550000	1
X799	X7980000	X	7980000	1
X800	X7990000	X	7990000	1
X847	X8460000	X	8460000	1
X848	X8470000	X	8470000	1
X849	X8480000	X	8480000	1
X865	X8640000	X	8640000	1
X866	X8650000	X	8650000	1
X867	X8660000	X	8660000	1
X868	X8670000	X	8670000	1
X870	X8690000	X	8690000	1
X871	X8700000	X	8700000	1
X874	X8730000	X	8730000	1
X875	X8740000	X	8740000	1
X890	X8890000	X	8890000	1
X891	X8900000	X	8900000	1
X909	X9080000	X	9080000	1
X910	X9090000	X	9090000	1
X911	X9100000	X	9100000	1
X912	X9110000	X	9110000	1
X930	X9290000	X	9290000	1
X931	X9300000	X	9300000	1
X1013	X10120000	X	10120000	1
X1014	X10130000	X	10130000	1
X1015	X10140000	X	10140000	1
X1036	X10350000	X	10350000	1
X1037	X10360000	X	10360000	1
X1095	X10940000	X	10940000	1
X1096	X10950000	X	10950000	1
X1097	X10960000	X	10960000	1
X1104	X11030000	X	11030000	1
X1105	X11040000	X	11040000	1
X1120	X11190000	X	11190000	1
X1121	X11200000	X	11200000	1
X1139	X11380000	X	11380000	1
X1140	X11390000	X	11390000	1
X1141	X11400000	X	11400000	1
X1203	X12020000	X	12020000	1
X1204	X12030000	X	12030000	1
X1244	X12430000	X	12430000	1
X1245	X12440000	X	12440000	1
X1246	X12450000	X	12450000	1
X1247	X12460000	X	12460000	1
X1248	X12470000	X	12470000	1
X1257	X12560000	X	12560000	1
X1258	X12570000	X	12570000	1
X1259	X12580000	X	12580000	1
X1270	X12690000	X	12690000	1
X1271	X12700000	X	12700000	1
X1278	X12770000	X	12770000	1
X1279	X12780000	X	12780000	1
X1283	X12820000	X	12820000	1
X1284	X12830000	X	12830000	1
X1306	X13050000	X	13050000	1
X1307	X13060000	X	13060000	1
X1308	X13070000	X	13070000	1
X1318	X13170000	X	13170000	1
X1319	X13180000	X	13180000	1
X1326	X13250000	X	13250000	1
X1327	X13260000	X	13260000	1
X1341	X13400000	X	13400000	1
X1342	X13410000	X	13410000	1
X1350	X13490000	X	13490000	1
X1351	X13500000	X	13500000	1
X1353	X13520000	X	13520000	1
X1354	X13530000	X	13530000	1
X1366	X13650000	X	13650000	1
X1367	X13660000	X	13660000	1
X1370	X13690000	X	13690000	1
X1371	X13700000	X	13700000	1
X1375	X13740000	X	13740000	1
X1376	X13750000	X	13750000	1
X1377	X13760000	X	13760000	1
X1395	X13940000	X	13940000	1
X1396	X13950000	X	13950000	1
X1397	X13960000	X	13960000	1
X1398	X13970000	X	13970000	1
X1404	X14030000	X	14030000	1
X1405	X14040000	X	14040000	1
X1425	X14240000	X	14240000	1
X1426	X14250000	X	14250000	1
X1439	X14380000	X	14380000	1
X1440	X14390000	X	14390000	1
X1441	X14400000	X	14400000	1
X1451	X14500000	X	14500000	1
X1452	X14510000	X	14510000	1
X1471	X14700000	X	14700000	1
X1472	X14710000	X	14710000	1
X1501	X1.5e+07	X	15000000	1
X1502	X15010000	X	15010000	1
X1509	X15080000	X	15080000	1
X1510	X15090000	X	15090000	1
X1514	X15130000	X	15130000	1
X1515	X15140000	X	15140000	1
X1516	X15150000	X	15150000	1
X1517	X15160000	X	15160000	1
X1537	X15360000	X	15360000	1
X1538	X15370000	X	15370000	1
X1539	X15380000	X	15380000	1
X1540	X15390000	X	15390000	1
X1546	X15450000	X	15450000	1
X1547	X15460000	X	15460000	1
X1566	X15650000	X	15650000	1
X1567	X15660000	X	15660000	1
X1568	X15670000	X	15670000	1
X1655	X16540000	X	16540000	1
X1656	X16550000	X	16550000	1
X1657	X16560000	X	16560000	1
X1668	X16670000	X	16670000	1
X1669	X16680000	X	16680000	1
X1674	X16730000	X	16730000	1
X1675	X16740000	X	16740000	1
X1772	X17710000	X	17710000	1
X1773	X17718942	X	17718942	1
