## Supplementary Table S3 for "Punctuated loci on chromosome IV determine natural variation in Orsay virus susceptibility of *Caenorhabditis elegans* strains Bristol N2 and Hawaiian CB4856"

	Gene sequence name	Gene public name	Genetic location	Gene strand	Synonymous substitutions	Non-synonymous substitutions	Exon deletions	Inframe insertions and/or deletions	Fully deleted	SNV in 5-prime	SNV in 3-prime	Function based on Wormbase overview	OrV related?
1	F08G5.2	acl-13	IV:12410480-12412197	+	1	0	0	0	0	0	0	-	-
2	F08G5.6	irg-4	IV:12435804-12438251	+	0	1	0	0	0	0	0	Involved in immune response against bacteria	Sarkies Genome Research 2013; Tanguy mBio 2017; Chen BMC Genomics 2017
3	C25G4.1	clec-185	IV:12438636-12443012	+	0	1	0	2	0	0	0	-	-
4	C25G4.2	C25G4.2	IV:12443172-12444023	-	0	1	0	0	0	0	0	-	-
5	C25G4.3	C25G4.3	IV:12444427-12445863	-	1	1	0	0	0	0	0	-	-
6	C25G4.4	gmeb-4	IV:12452041-12454192	-	0	1	0	0	0	0	0	Transcriptional regulator of sperm cells	-
7	C25G4.7	C25G4.7	IV:12456890-12458538	+	0	1	0	0	0	0	1	Controls sensory compartment formation	-
8	C25G4.10	C25G4.10	IV:12468647-12474866	+	0	0	1	0	0	0	0	-	-
9	T04A11.1	T04A11.1	IV:12475287-12477019	-	0	0	1	0	1	0	0	-	-
10	T04A11.2	T04A11.2	IV:12477350-12478977	-	0	0	1	0	1	0	0	-	-
11	T04A11.7	sru-20	IV:12496042-12497821	+	2	0	0	0	0	0	0	-	-
12	T04A11.9	sru-18	IV:12502233-12504032	+	1	0	0	0	0	0	0	-	-
13	ZK795.4	snb-7	IV:12560726-12561178	+	0	1	0	0	0	1	0	-	-
14	K08E7.5	K08E7.5	IV:12573346-12578822	+	1	2	0	0	0	0	0	-	Tanguy mBio 2017
15	K08E7.7	cul-6	IV:12586462-12590404	-	0	1	0	0	0	0	0	Confers OrV resistance, regulated by IPR pathway	Sarkies Genome Research 2013; Chen BMC Genomics 2017; Reddy 2017 Current Biology; Bakowski 2014 PlosPathogens
16	K08E7.9	pgp-1	IV:12591672-12599146	-	1	0	0	0	0	0	0	Confers resistance to bacterial toxins. Expressed in the apical membrane of the intestinal cells and the intestinal valve.	Chen BMC genomics 2017
17	Y55D9A.1	efa-6	IV:12605673-12614700	-	0	1	0	0	0	0	0	Regulator of microtubule dynamics	-
18	C01C7.1	ark-1	IV:12622061-12630999	-	0	1	0	0	0	0	1	EGFR signaling inhibitor	-
19	C26H9A.1	vha-7	IV:12640424-12650629	+	1	0	0	0	0	0	0	Vacuolar-type proton-translocating ATPase	-
20	T23B5.4	T23B5.4	IV:12675182-12675943	+	0	1	0	0	0	0	0	-	-
21	T23F6.5	T23F6.5	IV:12735211-12741500	-	0	1	0	0	0	0	0	-	-
22	C36H8.2	inx-6	IV:12746561-12749698	+	0	1	0	0	0	0	0	Gap junction protein, necessary in pharyngeal pumping, possible multiple other functions	-
23	ZK897.1	unc-31	IV:12773838-12787489	+	2	0	0	0	0	0	0	Required for dense-core vesicle exocytosis.	-
24	F07C6.4	F07C6.4	IV:12805907-12830085	+	8	0	0	2	0	1	5	-	-
25	M02B1.4	M02B1.4	IV:12823797-12825251	-	1	0	0	0	0	0	1	-	-
26	M02B1.3	M02B1.3	IV:12836484-12840650	+	0	0	0	0	0	0	2	-	-
27	M02B1.2	M02B1.2	IV:12845672-12848043	+	1	0	0	0	0	0	0	-	-
28	M02B1.1	srf-3	IV:12849482-12853790	+	1	1	0	0	0	0	0	Glycoconjuncate protein, mutants are resistant to bacterial, but sensitive to fungal infection	-
29	ZK896.8	gcy-18	IV:12860113-12865911	+	2	2	0	0	0	0	0	Necessary for thermotaxis	-
30	ZK896.7	clec-186	IV:12866092-12869059	+	0	1	0	0	0	0	0	Upregulated upon bacterial infection	-
31	ZK896.6	clec-187	IV:12869245-12871488	-	0	0	0	0	0	1	0	-	-
32	ZK896.5	ZK896.5	IV:12876960-12879643	-	5	2	0	0	0	0	0	-	Chen BMC genomics 2017
33	ZK896.4	ZK896.4	IV:12880643-12883122	-	1	0	0	0	0	0	0	-	Chen BMC genomics 2017; Sarkies Genome Research 2013
34	K08D8.6	K08D8.6	IV:12887036-12890486	-	1	1	0	0	0	0	1	Part of lipid raft	-
